# Unveiling theranostic potential: Insights into cell-free microRNA-protein interactions

**DOI:** 10.1101/2024.12.23.630210

**Authors:** Vishal Kumar Sahu, Subhayan Sur, Sanjana Agarwal, Harish Madhyastha, Amit Ranjan, Soumya Basu

**Affiliations:** Cancer and Translational Research Centre, Dr. D. Y. Patil Biotechnology and Bioinformatics Institute, Dr. D. Y. Patil Vidyapeeth, Tathawade, Pune - 411033, India; Department of Cardiovascular Physiology, Faculty of Medicine, University of Miyazaki, Miyazaki 8891692, Japan

**Keywords:** Cell-free miRNA, miRNA-protein interaction, miRNA-protein docking, Oncomirs, miRNA-protein database

## Abstract

MicroRNAs (miRNAs) belong to a short endogenous class of non-coding RNAs which have been well studied for their crucial role in regulating cellular homeostasis. Their role in modulation of diverse biological pathways by intracellular or extracellular communication and interaction with DNA, RNA or protein, projects them or their targets as promising biomarkers and therapeutic agents. However, studying specific interactions in the extracellular or cell-free environment for drug discovery or biomarker establishment is resource-intensive. In this study, we derive a computational approach based on available experimental data to decipher patterns in miRNA-protein interactions in the cell-free milieu. We characterized the miRNA-protein interactome (miRPin, https://www.mirna.in/miRPin) and identified consensus sequences governing these interactions. The study establishes the role of multiple miRNAs and protein interactions present in cell-free environments leading to pathological conditions, viz., role of proteins like METTL3 and AGO2 etc. and miRNAs like hsa-miR-484 and hsa-miR-30 families, hsa-mir-126-5p etc. in association with multiple miRNAs in different cancer types, cardiovascular diseases, and neurological disorders. The findings outlined in the study may facilitate new avenues of therapeutic discovery leading to the understanding of cellular mechanisms underlying therapy relapse and drug resistance. By addressing these interactions in an extracellular environment may further gain insight into regulating disease initiation and progression, overcoming challenges related to drug efficacy and drug delivery in the presence of bilayer membranes with drug efflux pumps.
