## Supplementary material for "Unveiling theranostic potential: Insights into cell-free microRNA-protein interactions": SF1-Proteins

### Sheet: Sheet1
Protein HGNC Gene Symbol	Plasma	EV
DDX52	TRUE	TRUE
NOL12	FALSE	TRUE
SUGP2	TRUE	TRUE
FXR2	TRUE	TRUE
PRPF8	TRUE	TRUE
SRSF9	TRUE	TRUE
SLBP	TRUE	TRUE
NOLC1	TRUE	TRUE
CPSF2	TRUE	TRUE
PPIL4	FALSE	TRUE
DDX42	TRUE	TRUE
CPEB4	FALSE	TRUE
WDR43	TRUE	TRUE
EIF4G2	TRUE	TRUE
PPIG	TRUE	TRUE
GNL3	TRUE	TRUE
FAM120A	TRUE	TRUE
FUS	TRUE	TRUE
METAP2	TRUE	TRUE
CPSF6	TRUE	TRUE
RBM15B	FALSE	TRUE
SRSF3	TRUE	TRUE
FKBP4	TRUE	TRUE
KHSRP	TRUE	TRUE
U2AF1	TRUE	TRUE
EXOSC5	TRUE	TRUE
WDR33	TRUE	TRUE
TBRG4	FALSE	TRUE
IGF2BP1	FALSE	TRUE
ZC3H11A	TRUE	TRUE
NCBP2	TRUE	TRUE
CDC40	TRUE	TRUE
YTHDF2	TRUE	TRUE
SERBP1	TRUE	TRUE
RBM10	TRUE	TRUE
CELF2	FALSE	TRUE
HNRNPA2B1	TRUE	TRUE
TROVE2	TRUE	TRUE
PABPN1	TRUE	TRUE
MTPAP	FALSE	TRUE
MATR3	TRUE	TRUE
RBM22	FALSE	TRUE
ZC3H7B	TRUE	TRUE
BUD13	FALSE	TRUE
TIAL1	TRUE	TRUE
RBPMS	TRUE	TRUE
CAPRIN1	FALSE	TRUE
DHX30	FALSE	TRUE
AARS	TRUE	TRUE
UPF1	TRUE	TRUE
DROSHA	TRUE	TRUE
YBX3	TRUE	FALSE
ILF3	TRUE	TRUE
HNRNPM	TRUE	TRUE
DDX55	TRUE	TRUE
SF3B4	TRUE	TRUE
HNRNPUL1	TRUE	TRUE
UTP18	TRUE	TRUE
TARDBP	TRUE	TRUE
TNRC6B	TRUE	TRUE
HNRNPA1	TRUE	TRUE
DGCR8	TRUE	TRUE
NIP7	TRUE	TRUE
SSB	FALSE	TRUE
SRSF10	TRUE	TRUE
FBL	TRUE	TRUE
PRPF4	TRUE	TRUE
CPSF4	TRUE	TRUE
GRSF1	TRUE	TRUE
PHF6	TRUE	TRUE
RTCB	TRUE	FALSE
YWHAG	FALSE	TRUE
AQR	TRUE	TRUE
EFTUD2	TRUE	TRUE
SF3B1	TRUE	TRUE
SF3A3	TRUE	TRUE
ALYREF	TRUE	TRUE
APOBEC3C	FALSE	TRUE
HNRNPD	TRUE	TRUE
MOV10	TRUE	TRUE
DDX24	TRUE	TRUE
TAF15	TRUE	TRUE
PUS1	TRUE	TRUE
CPSF7	FALSE	TRUE
YTHDF1	TRUE	TRUE
NCBP3	FALSE	FALSE
NKRF	TRUE	TRUE
ATXN2	TRUE	TRUE
HNRNPU	TRUE	TRUE
UTP3	TRUE	TRUE
ELAVL1	TRUE	TRUE
RBM47	FALSE	TRUE
BCCIP	FALSE	TRUE
XRN2	FALSE	TRUE
ALKBH5	FALSE	TRUE
NPM1	TRUE	TRUE
PCBP1	TRUE	TRUE
SMNDC1	TRUE	TRUE
EIF3A	TRUE	TRUE
CPSF3	FALSE	TRUE
SUB1	TRUE	TRUE
LSM11	TRUE	FALSE
SDAD1	TRUE	TRUE
U2AF2	TRUE	TRUE
STAU2	FALSE	TRUE
RBM5	TRUE	TRUE
XPO5	FALSE	TRUE
LARP4	FALSE	TRUE
NSUN2	TRUE	TRUE
NOP58	TRUE	TRUE
CSTF2	TRUE	TRUE
UCHL5	TRUE	TRUE
PUM1	TRUE	TRUE
FASTKD2	FALSE	TRUE
ZRANB2	TRUE	TRUE
HNRNPF	TRUE	TRUE
SRSF1	TRUE	TRUE
NOP56	TRUE	TRUE
DICER1	TRUE	TRUE
CSTF2T	FALSE	TRUE
DDX51	FALSE	TRUE
PABPC4	TRUE	TRUE
METTL3	TRUE	TRUE
SRSF7	TRUE	TRUE
HNRNPK	TRUE	TRUE
EIF3H	TRUE	TRUE
CHTOP	TRUE	TRUE
GPKOW	TRUE	TRUE
HNRNPC	TRUE	TRUE
TARBP2	TRUE	TRUE
FUBP3	TRUE	TRUE
QKI	TRUE	TRUE
RBFOX2	TRUE	TRUE
FTO	TRUE	TRUE
GRWD1	TRUE	TRUE
YTHDC1	TRUE	TRUE
PTBP1	TRUE	TRUE
AKAP1	TRUE	TRUE
NIPBL	TRUE	TRUE
G3BP1	TRUE	TRUE
EIF3G	TRUE	TRUE
AATF	FALSE	TRUE
HLTF	TRUE	TRUE
AGO2	TRUE	FALSE
NXF1	TRUE	TRUE
EIF3D	TRUE	TRUE
PUM2	TRUE	TRUE
SAFB	TRUE	TRUE
HNRNPL	TRUE	TRUE
NONO	TRUE	TRUE
TRA2A	TRUE	TRUE
YTHDF3	TRUE	TRUE
CNBP	TRUE	TRUE
LIN28B	FALSE	TRUE
RPS11	FALSE	TRUE
EIF3B	TRUE	TRUE
PCBP2	TRUE	TRUE
DDX3X	TRUE	TRUE
DDX6	TRUE	TRUE
BCLAF1	TRUE	TRUE
PRKRA	FALSE	TRUE
DIS3L2	FALSE	TRUE
TNRC6A	TRUE	TRUE
SLTM	TRUE	TRUE
YTHDC2	FALSE	TRUE
EWSR1	TRUE	TRUE
DDX21	TRUE	TRUE
MBNL2	FALSE	TRUE
SND1	TRUE	TRUE
IGF2BP2	TRUE	TRUE
AKAP8L	TRUE	TRUE
ABCF1	TRUE	TRUE
EIF4A3	TRUE	TRUE
ZNF622	TRUE	TRUE
STAU1	TRUE	TRUE
SFPQ	TRUE	TRUE
SUPV3L1	FALSE	TRUE
KHDRBS1	TRUE	TRUE
ZC3H8	TRUE	TRUE
LIN28A	FALSE	FALSE
RPS3	TRUE	TRUE
GTF2F1	TRUE	TRUE
DKC1	TRUE	TRUE
XRCC6	TRUE	TRUE
GEMIN5	TRUE	TRUE
FIP1L1	TRUE	TRUE
FXR1	TRUE	TRUE
RBFOX1	TRUE	TRUE
TIA1	FALSE	TRUE
WDR3	TRUE	TRUE
IMP3	TRUE	TRUE
NUDT21	FALSE	TRUE
HNRNPH1	TRUE	TRUE
SBDS	TRUE	TRUE
MKRN1	TRUE	TRUE
IGF2BP3	FALSE	TRUE
FMR1	TRUE	TRUE
CPSF1	TRUE	TRUE
