## Supplementary material for "Unveiling theranostic potential: Insights into cell-free microRNA-protein interactions": SF5-DAVID-GSEA-miRNA

### Sheet: Sheet1
Category	Term	Count	%	PValue	Genes	List Total	Pop Hits	Pop Total	Fold Enrichment	Bonferroni	Benjamini	FDR
GOTERM_BP_DIRECT	GO:2000818~negative regulation of myoblast proliferation	3	0.201478	0.00771905	MIR1-1, MIR133A1, MIR133B	457	6	19462	21.2932	0.992818	0.0447003	0.0362795
GOTERM_CC_DIRECT	GO:0016442~RISC complex	319	21.4238	0	MIR30B, MIR30A, MIR106A, MIR106B, MIR425, MIR203A, MIR203B, MIR424, MIR1-1, MIR433, MIR552, MIR671, MIR1197, MIR550B1, MIR30E, MIR320B1, MIR30D, MIR194-2, MIR194-1, MIR1180, MIR9-1, MIR558, MIR323A, MIR1-2, MIR556, MIR324, MIR202, MIR196A1, MIR548AJ2, MIR196A2, MIR3120, MIR20B, MIR20A, MIR196B, MIR328, MIR448, MIR206, MIR326, MIR205, MIR92A2, MIR204, MIR335, MIR577, MIR214, MIR455, MIR576, MIR454…	418	413	20660	38.1764	0	0	0
GOTERM_MF_DIRECT	GO:1903231~mRNA binding involved in posttranscriptional gene silencing	258	17.3271	0	MIR6086, MIR30B, MIR30A, MIR663A, MIR429, MIR106A, MIR106B, MIR425, MIR203A, MIR424, MIR1-1, MIR552, MIR30E, MIR30D, MIR194-1, MIR9-1, MIR892B, MIR323A, MIR564, MIR562, MIR196A1, MIR20B, MIR20A, MIR328, MIR448, MIR206, MIR326, MIR205, MIR204, MIR335, MIR214, MIR455, MIR212, MIR573, MIR210, MIR330, MIR6869, MIR1298, MIR4686, MIR548D1, MIR33B, MIR33A, MIR200A, MIR200B, MIR200C, MIR339, MIR338, MIR2…	258	286	18976	66.3497	0	0	0
GOTERM_CC_DIRECT	GO:0005615~extracellular space	183	12.2901	6.4097e-76	MIR30B, MIR30A, MIR26B, MIR146A, MIR376C, MIR106A, MIR106B, MIR425, MIR424, MIR1-1, MIR4508, MIR432, MIR431, MIR671, MIR152, MIR150, MIR30E, MIR181A2, MIR320B1, MIR30D, MIR194-1, MIR15B, MIR15A, MIR27B, MIRLET7I, MIR27A, MIRLET7G, MIRLET7D, MIRLET7E, MIR323A, MIRLET7B, MIRLET7C, MIR4732, MIR1468, MIR181B1, MIR20B, MIR548O, MIR20A, MIR374B, MIR374A, MIR31, MIR328, MIR205, MIR500A, MIRLET7A1, MIR20…	418	1989	20660	4.54748	8.97358e-75	2.99119e-75	2.99119e-75
GOTERM_MF_DIRECT	GO:0003730~mRNA 3'-UTR binding	141	9.46944	6.79154e-211	MIR6086, MIR30A, MIR708, MIR146A, MIR1908, MIR429, MIR106A, MIR106B, MIR424, MIR1-1, MIR155, MIR152, MIR181A2, MIR30D, MIR15B, MIR9-1, MIR15A, MIR27B, MIRLET7I, MIR27A, MIR133B, MIR323A, MIR181B1, MIR20B, MIR20A, MIR374B, MIR374A, MIR31, MIR328, MIR206, MIR448, MIR326, MIR205, MIR204, MIR335, MIR214, MIR455, MIR212, MIR573, MIR298, MIR210, MIR296, MIR515-1, MIR1298, MIR548D1, MIR33B, MIR33A, MIR2…	258	247	18976	41.9863	4.07492e-210	2.03746e-210	1.35831e-210
GOTERM_CC_DIRECT	GO:1903561~extracellular vesicle	93	6.2458	4.58778e-117	MIR30B, MIR29B1, MIR30A, MIR17, MIR130A, MIR34A, MIR26B, MIR320E, MIR1908, MIR106A, MIR106B, MIR107, MIR93, MIR4505, MIR3616, MIR4787, MIR198, MIR152, MIR4467, MIR192, MIR4741, MIR191, MIR30E, MIR320B1, MIR30D, MIR193A, MIR513A1, MIR194-1, MIR99A, MIR23B, MIR23A, MIR15B, MIR15A, MIR27B, MIR22, MIR27A, MIRLET7I, MIR21, MIR19A, MIRLET7D, MIRLET7B, MIRLET7C, MIR125A, MIR126, MIR1307, MIR122, MIR101-…	418	156	20660	29.4654	6.42289e-116	3.21145e-116	3.21145e-116
GOTERM_BP_DIRECT	GO:2000774~positive regulation of cellular senescence	6	0.402955	0.000103064	MIR20B, MIR10A, MIR188, MIR34A, MIR146A, MIR22	457	21	19462	12.1676	0.0635462	0.000965466	0.000783588
GOTERM_CC_DIRECT	GO:0070062~extracellular exosome	64	4.29819	0.00412847	MIR29B1, MIR10B, MIR17, MIR34A, MIR146A, MIR1238, MIR4505, MIR1268B, MIR208A, MIR671, MIR197, MIR6800, MIR6889, MIR6125, MIR30D, MIR6089, MIR193B, MIR23A, MIR9-1, MIR15A, MIR4433A, MIR27B, MIR22, MIR27A, MIR642B, MIR21, MIR19A, MIRLET7B, MIRLET7C, MIR125A, MIR1304, MIR7847, MIR122, MIR6515, MIR3135B, MIR124-1, MIR6797, MIR1290, MIR451A, MIR328, MIR30C1, MIR6819, MIRLET7A1, MIRLET7F1, MIR16-1, MIR…	418	2240	20660	1.41217	0.0562729	0.0144497	0.0144497
GOTERM_BP_DIRECT	GO:2000726~negative regulation of cardiac muscle cell differentiation	3	0.201478	0.0217645	MIR222, MIR590, MIR200B	457	10	19462	12.7759	0.999999	0.102696	0.0833499
GOTERM_BP_DIRECT	GO:2000724~positive regulation of cardiac vascular smooth muscle cell differentiation	2	0.134318	0.0904851	MIR1-1, MIR145	457	4	19462	21.2932	1	0.320217	0.259893
GOTERM_BP_DIRECT	GO:2000648~positive regulation of stem cell proliferation	5	0.335796	0.0128043	MIR320E, MIR320D1, MIR320C1, MIR320B1, MIR93	457	39	19462	5.4598	0.999728	0.0663118	0.0538198
GOTERM_BP_DIRECT	GO:2000545~negative regulation of endothelial cell chemotaxis to fibroblast growth factor	3	0.201478	0.00318546	MIR16-1, MIR424, MIR149	457	4	19462	31.9398	0.868977	0.0211369	0.017155
GOTERM_BP_DIRECT	GO:2000353~positive regulation of endothelial cell apoptotic process	5	0.335796	0.00295385	MIR24-1, MIR132, MIR101-1, MIR15A, MIR125A	457	26	19462	8.1897	0.848078	0.0211369	0.017155
GOTERM_BP_DIRECT	GO:2000352~negative regulation of endothelial cell apoptotic process	5	0.335796	0.0106637	MIR30B, MIR126, MIR495, MIR590, MIR30E	457	37	19462	5.75492	0.998918	0.0566063	0.0459426
GOTERM_BP_DIRECT	GO:2000134~negative regulation of G1/S transition of mitotic cell cycle	14	0.940228	6.54323e-10	MIR29B1, MIR193A, MIR26A1, MIR15B, MIR15A, MIR892B, MIR29C, MIR451A, MIR29A, MIR133B, MIR30C2, MIR133A1, MIR16-1, MIR362	457	58	19462	10.2795	4.16804e-07	1.19087e-08	9.66529e-09
GOTERM_BP_DIRECT	GO:1990830~cellular response to leukemia inhibitory factor	7	0.470114	0.0400602	MIR324, MIR224, MIR433, MIR455, MIR342, MIR493, MIR370	457	107	19462	2.78603	1	0.183585	0.149001
GOTERM_BP_DIRECT	GO:1905949~negative regulation of calcium ion import across plasma membrane	3	0.201478	0.013968	MIR208A, MIR208B, MIR200C	457	8	19462	15.9699	0.999872	0.0687454	0.055795
GOTERM_BP_DIRECT	GO:1905932~positive regulation of vascular smooth muscle cell differentiation involved in phenotypic switching	2	0.134318	0.0904851	MIR140, MIR18A	457	4	19462	21.2932	1	0.320217	0.259893
GOTERM_BP_DIRECT	GO:1905919~negative regulation of CoA-transferase activity	2	0.134318	0.0463127	MIR27B, MIR27A	457	2	19462	42.5864	1	0.184383	0.149648
GOTERM_BP_DIRECT	GO:1905772~positive regulation of mesodermal cell differentiation	2	0.134318	0.0686602	MIR150, MIR200C	457	3	19462	28.391	1	0.255769	0.207587
GOTERM_BP_DIRECT	GO:1905700~negative regulation of drug transmembrane export	13	0.873069	3.01524e-19	MIR34B, MIR9-1, MIR508, MIR451A, MIR133B, MIR326, MIR1-1, MIR873, MIR133A1, MIR495, MIR186, MIR185, MIR129-1	457	13	19462	42.5864	1.92071e-16	1.37194e-17	1.11349e-17
GOTERM_BP_DIRECT	GO:1905652~negative regulation of artery morphogenesis	4	0.268637	5.02281e-05	MIR495, MIR494, MIR487B, MIR329-1	457	4	19462	42.5864	0.0314897	0.000499927	0.000405749
GOTERM_BP_DIRECT	GO:1905601~negative regulation of receptor-mediated endocytosis involved in cholesterol transport	2	0.134318	0.0904851	MIR17, MIR27B	457	4	19462	21.2932	1	0.320217	0.259893
GOTERM_BP_DIRECT	GO:1905598~negative regulation of low-density lipoprotein receptor activity	3	0.201478	0.013968	MIR185, MIR27A, MIR92B	457	8	19462	15.9699	0.999872	0.0687454	0.055795
GOTERM_BP_DIRECT	GO:1905596~negative regulation of low-density lipoprotein particle receptor binding	2	0.134318	0.0686602	MIR27B, MIR148A	457	3	19462	28.391	1	0.255769	0.207587
GOTERM_BP_DIRECT	GO:1905564~positive regulation of vascular endothelial cell proliferation	7	0.470114	3.89192e-05	MIR126, MIR130A, MIR495, MIR132, MIR27A, MIR21, MIR29A	457	28	19462	10.6466	0.0244872	0.000406419	0.000329856
GOTERM_BP_DIRECT	GO:1905563~negative regulation of vascular endothelial cell proliferation	19	1.27602	1.33165e-24	MIR30B, MIR193A, MIR20B, MIR34A, MIR15B, MIR487B, MIR29C, MIR98, MIR133B, MIR503, MIR424, MIR24-1, MIR126, MIR132, MIR495, MIR152, MIR329-1, MIR30E, MIR129-1	457	25	19462	32.3657	8.48259e-22	1.06032e-22	8.60577e-23
GOTERM_BP_DIRECT	GO:1905461~positive regulation of vascular associated smooth muscle cell apoptotic process	3	0.201478	0.0309523	MIR24-1, MIR1-1, MIR140	457	12	19462	10.6466	1	0.143917	0.116805
GOTERM_BP_DIRECT	GO:1905460~negative regulation of vascular associated smooth muscle cell apoptotic process	3	0.201478	0.0106399	MIR17, MIR210, MIR21	457	7	19462	18.2513	0.998902	0.0566063	0.0459426
GOTERM_BP_DIRECT	GO:1905241~positive regulation of canonical Wnt signaling pathway involved in osteoblast differentiation	2	0.134318	0.0463127	MIR29B1, MIR346	457	2	19462	42.5864	1	0.184383	0.149648
GOTERM_BP_DIRECT	GO:1905205~positive regulation of connective tissue replacement	8	0.537273	1.12695e-09	MIR214, MIR16-1, MIR34C, MIR34B, MIR34A, MIR15B, MIR199A1, MIR195	457	11	19462	30.972	7.17865e-07	1.94018e-08	1.57468e-08
GOTERM_BP_DIRECT	GO:1905180~positive regulation of cardiac muscle tissue regeneration	2	0.134318	0.0463127	MIR199A1, MIR590	457	2	19462	42.5864	1	0.184383	0.149648
GOTERM_BP_DIRECT	GO:1905176~positive regulation of vascular smooth muscle cell dedifferentiation	2	0.134318	0.0686602	MIR214, MIR221	457	3	19462	28.391	1	0.255769	0.207587
GOTERM_BP_DIRECT	GO:1905175~negative regulation of vascular smooth muscle cell dedifferentiation	2	0.134318	0.0463127	MIR145, MIR182	457	2	19462	42.5864	1	0.184383	0.149648
GOTERM_BP_DIRECT	GO:1905151~negative regulation of voltage-gated sodium channel activity	3	0.201478	0.00318546	MIR24-1, MIR192, MIR448	457	4	19462	31.9398	0.868977	0.0211369	0.017155
GOTERM_BP_DIRECT	GO:1905125~positive regulation of glucosylceramidase activity	2	0.134318	0.0463127	MIR16-1, MIR195	457	2	19462	42.5864	1	0.184383	0.149648
GOTERM_BP_DIRECT	GO:1905111~positive regulation of pulmonary blood vessel remodeling	4	0.268637	5.02281e-05	MIR20A, MIR17, MIR143, MIR27B	457	4	19462	42.5864	0.0314897	0.000499927	0.000405749
GOTERM_BP_DIRECT	GO:1905065~positive regulation of vascular smooth muscle cell differentiation	2	0.134318	0.0904851	MIR125B1, MIR21	457	4	19462	21.2932	1	0.320217	0.259893
GOTERM_BP_DIRECT	GO:1905064~negative regulation of vascular smooth muscle cell differentiation	4	0.268637	0.000966165	MIR221, MIR100, MIR26A1, MIR15B	457	9	19462	18.9273	0.459761	0.00741502	0.00601816
GOTERM_BP_DIRECT	GO:1905046~positive regulation of Schwann cell proliferation involved in axon regeneration	2	0.134318	0.0463127	MIR222, MIR221	457	2	19462	42.5864	1	0.184383	0.149648
GOTERM_BP_DIRECT	GO:1905032~negative regulation of membrane repolarization during cardiac muscle cell action potential	2	0.134318	0.0463127	MIR1-1, MIR133A1	457	2	19462	42.5864	1	0.184383	0.149648
GOTERM_BP_DIRECT	GO:1904995~negative regulation of leukocyte adhesion to vascular endothelial cell	8	0.537273	2.90432e-11	MIR222, MIR221, MIR141, MIR146A, MIRLET7G, MIR31, MIRLET7E, MIR125A	457	8	19462	42.5864	1.85005e-08	7.4002e-10	6.00613e-10
GOTERM_BP_DIRECT	GO:1904893~negative regulation of STAT cascade	6	0.402955	1.57996e-06	MIR99A, MIR125B1, MIRLET7E, MIRLET7C, MIR125A, MIR149	457	10	19462	25.5519	0.00100593	1.93545e-05	1.57084e-05
GOTERM_BP_DIRECT	GO:1904858~negative regulation of endothelial cell chemotaxis to vascular endothelial growth factor	2	0.134318	0.0463127	MIR16-1, MIR424	457	2	19462	42.5864	1	0.184383	0.149648
GOTERM_BP_DIRECT	GO:1904848~negative regulation of cell chemotaxis to fibroblast growth factor	2	0.134318	0.0463127	MIR16-1, MIR15A	457	2	19462	42.5864	1	0.184383	0.149648
GOTERM_BP_DIRECT	GO:1904761~negative regulation of myofibroblast differentiation	3	0.201478	0.0106399	MIR9-1, MIR27B, MIR98	457	7	19462	18.2513	0.998902	0.0566063	0.0459426
GOTERM_BP_DIRECT	GO:1904754~positive regulation of vascular associated smooth muscle cell migration	9	0.604433	1.28256e-07	MIR20A, MIR221, MIR143, MIR26A1, MIR146A, MIR302C, MIR451A, MIR21, MIR448	457	27	19462	14.1955	8.16955e-05	1.89997e-06	1.54205e-06
GOTERM_BP_DIRECT	GO:1904753~negative regulation of vascular associated smooth muscle cell migration	13	0.873069	2.99892e-13	MIR218-1, MIR34A, MIR15A, MIR21, MIR503, MIR424, MIR214, MIR665, MIR223, MIR362, MIR140, MIR182, MIR1298	457	27	19462	20.5046	1.91018e-10	8.68323e-12	7.04746e-12
GOTERM_BP_DIRECT	GO:1904707~positive regulation of vascular smooth muscle cell proliferation	14	0.940228	3.20777e-10	MIR20A, MIR17, MIR130A, MIR26A1, MIR27B, MIR146A, MIR27A, MIR21, MIR448, MIR301A, MIR214, MIR208A, MIR222, MIR221	457	55	19462	10.8402	2.04335e-07	7.29767e-09	5.92292e-09
GOTERM_BP_DIRECT	GO:1904706~negative regulation of vascular smooth muscle cell proliferation	17	1.14171	3.28343e-15	MIR34A, MIR15A, MIR96, MIR339, MIR503, MIR424, MIR214, MIR665, MIR1-1, MIR223, MIR133A1, MIR362, MIR185, MIR140, MIR182, MIR4632, MIR1298	457	46	19462	15.7385	2.12164e-12	1.16197e-13	9.43075e-14
GOTERM_BP_DIRECT	GO:1904685~positive regulation of metalloendopeptidase activity	5	0.335796	9.84375e-06	MIR29B1, MIR92A1, MIR17, MIR21, MIR205	457	7	19462	30.4189	0.00625088	0.000114009	9.25313e-05
GOTERM_BP_DIRECT	GO:1904684~negative regulation of metalloendopeptidase activity	5	0.335796	9.84375e-06	MIR24-1, MIR152, MIR892B, MIR195, MIR29C	457	7	19462	30.4189	0.00625088	0.000114009	9.25313e-05
GOTERM_BP_DIRECT	GO:1904646~cellular response to beta-amyloid	6	0.402955	0.00429599	MIRLET7F1, MIR140, MIR146A, MIR200A, MIR98, MIR106B	457	46	19462	5.55475	0.935587	0.027924	0.0226636
GOTERM_BP_DIRECT	GO:1904465~negative regulation of matrix metallopeptidase secretion	6	0.402955	1.39584e-07	MIR29B1, MIR19B1, MIR199A1, MIR146A, MIR19A, MIR766	457	7	19462	36.5027	8.89112e-05	2.0208e-06	1.64011e-06
GOTERM_BP_DIRECT	GO:1904188~negative regulation of transformation of host cell by virus	2	0.134318	0.0686602	MIR141, MIR30C1	457	3	19462	28.391	1	0.255769	0.207587
GOTERM_BP_DIRECT	GO:1904046~negative regulation of vascular endothelial growth factor production	26	1.74614	3.06184e-39	MIR20B, MIR20A, MIR17, MIR34A, MIR520H, MIR520G, MIR302D, MIR146A, MIR504, MIR106A, MIR107, MIR205, MIR378A, MIR93, MIR134, MIR16-1, MIR373, MIR372, MIR195, MIR15B, MIR15A, MIR147A, MIR125A, MIR199A1, MIR361, MIR140	457	27	19462	41.0092	1.95039e-36	4.87598e-37	3.95743e-37
GOTERM_BP_DIRECT	GO:1903847~regulation of aorta morphogenesis	2	0.134318	0.0463127	MIR29B1, MIR205	457	2	19462	42.5864	1	0.184383	0.149648
GOTERM_BP_DIRECT	GO:1903817~negative regulation of voltage-gated potassium channel activity	3	0.201478	0.013968	MIR29B1, MIR153-1, MIR30D	457	8	19462	15.9699	0.999872	0.0687454	0.055795
GOTERM_BP_DIRECT	GO:1903783~negative regulation of sodium ion import across plasma membrane	2	0.134318	0.0463127	MIR24-1, MIR448	457	2	19462	42.5864	1	0.184383	0.149648
GOTERM_BP_DIRECT	GO:1903769~negative regulation of cell proliferation in bone marrow	2	0.134318	0.0463127	MIR10A, MIR188	457	2	19462	42.5864	1	0.184383	0.149648
GOTERM_BP_DIRECT	GO:1903672~positive regulation of sprouting angiogenesis	7	0.470114	3.89192e-05	MIR30B, MIR126, MIR1-1, MIR92A1, MIR1224, MIR31, MIR125A	457	28	19462	10.6466	0.0244872	0.000406419	0.000329856
GOTERM_BP_DIRECT	GO:1903671~negative regulation of sprouting angiogenesis	15	1.00739	3.58819e-16	MIR20A, MIR34C, MIR17, MIR34B, MIR34A, MIR487B, MIR18A, MIR19A, MIR30C1, MIR92A1, MIR377, MIR221, MIR495, MIR329-1, MIR30E	457	28	19462	22.8142	2.12164e-13	1.42855e-14	1.15943e-14
GOTERM_BP_DIRECT	GO:1903609~negative regulation of inward rectifier potassium channel activity	2	0.134318	0.0686602	MIR212, MIR26A1	457	3	19462	28.391	1	0.255769	0.207587
GOTERM_BP_DIRECT	GO:1903589~positive regulation of blood vessel endothelial cell proliferation involved in sprouting angiogenesis	13	0.873069	1.24053e-14	MIR10B, MIR10A, MIR23A, MIR487B, MIR27B, MIR146A, MIR27A, MIR21, MIR503, MIRLET7B, MIR126, MIR132, MIR101-1	457	22	19462	25.1647	7.92078e-12	3.95108e-13	3.20676e-13
GOTERM_BP_DIRECT	GO:1903588~negative regulation of blood vessel endothelial cell proliferation involved in sprouting angiogenesis	19	1.27602	4.23033e-24	MIR193A, MIR26A1, MIR15B, MIR15A, MIR29C, MIR503, MIR424, MIR149, MIR24-1, MIR410, MIR16-1, MIR497, MIR222, MIR342, MIR495, MIR483, MIR494, MIR361, MIR2355	457	26	19462	31.1209	2.69472e-21	2.99413e-22	2.43009e-22
GOTERM_BP_DIRECT	GO:1903427~negative regulation of reactive oxygen species biosynthetic process	3	0.201478	0.0590828	MIR590, MIR21, MIR181A2	457	17	19462	7.51525	1	0.230894	0.187397
GOTERM_BP_DIRECT	GO:1903244~positive regulation of cardiac muscle hypertrophy in response to stress	7	0.470114	1.26723e-08	MIR214, MIR208A, MIR20A, MIR34C, MIR17, MIR34B, MIR199A1	457	9	19462	33.1228	8.07222e-06	2.12428e-07	1.7241e-07
GOTERM_BP_DIRECT	GO:1903122~negative regulation of TRAIL-activated apoptotic signaling pathway	2	0.134318	0.0686602	MIR222, MIR221	457	3	19462	28.391	1	0.255769	0.207587
GOTERM_BP_DIRECT	GO:1903063~negative regulation of reverse cholesterol transport	3	0.201478	0.00161785	MIR19B1, MIR33A, MIR144	457	3	19462	42.5864	0.643493	0.0119833	0.00972589
GOTERM_BP_DIRECT	GO:1902992~negative regulation of amyloid precursor protein catabolic process	4	0.268637	0.000416926	MIR29B1, MIR15B, MIR29A, MIR107	457	7	19462	24.3351	0.233283	0.00354109	0.00287401
GOTERM_BP_DIRECT	GO:1902807~negative regulation of cell cycle G1/S phase transition	5	0.335796	0.000432749	MIR873, MIR10A, MIR26A1, MIR29C, MIR503	457	16	19462	13.3083	0.240975	0.00356811	0.00289594
GOTERM_BP_DIRECT	GO:1902532~negative regulation of intracellular signal transduction	3	0.201478	0.00771905	MIR34A, MIR146A, MIR92B	457	6	19462	21.2932	0.992818	0.0447003	0.0362795
GOTERM_BP_DIRECT	GO:1902461~negative regulation of mesenchymal stem cell proliferation	3	0.201478	0.00161785	MIR29B1, MIR16-1, MIR181A2	457	3	19462	42.5864	0.643493	0.0119833	0.00972589
GOTERM_BP_DIRECT	GO:1902430~negative regulation of beta-amyloid formation	11	0.738751	8.92619e-10	MIR24-1, MIR29B1, MIR455, MIR298, MIR186, MIR15B, MIR361, MIR153-1, MIR29C, MIR29A, MIR339	457	30	19462	15.615	5.68598e-07	1.57944e-08	1.2819e-08
GOTERM_BP_DIRECT	GO:1902110~positive regulation of mitochondrial membrane permeability involved in apoptotic process	3	0.201478	0.00771905	MIR29B1, MIR29C, MIR29A	457	6	19462	21.2932	0.992818	0.0447003	0.0362795
GOTERM_BP_DIRECT	GO:1902046~positive regulation of Fas signaling pathway	2	0.134318	0.0463127	MIR23A, MIR27A	457	2	19462	42.5864	1	0.184383	0.149648
GOTERM_BP_DIRECT	GO:1901386~negative regulation of voltage-gated calcium channel activity	4	0.268637	0.00570136	MIR208A, MIR208B, MIR200C, MIR93	457	16	19462	10.6466	0.973804	0.0342619	0.0278076
GOTERM_BP_DIRECT	GO:1901299~negative regulation of hydrogen peroxide-mediated programmed cell death	3	0.201478	0.0106399	MIR17, MIR21, MIRLET7B	457	7	19462	18.2513	0.998902	0.0566063	0.0459426
GOTERM_BP_DIRECT	GO:1901223~negative regulation of NIK/NF-kappaB signaling	13	0.873069	2.53464e-10	MIR29B1, MIR15B, MIR9-1, MIR27B, MIR508, MIR146A, MIR21, MIR766, MIR204, MIR149, MIR30C2, MIR223, MIR132	457	44	19462	12.5824	1.61457e-07	5.97987e-09	4.85337e-09
GOTERM_BP_DIRECT	GO:1901202~negative regulation of extracellular matrix assembly	4	0.268637	0.00012338	MIR29B1, MIR9-1, MIR27B, MIR98	457	5	19462	34.0691	0.0755887	0.00113903	0.000924459
GOTERM_BP_DIRECT	GO:1900747~negative regulation of vascular endothelial growth factor signaling pathway	5	0.335796	0.000555483	MIR16-1, MIR342, MIR199A1, MIR329-1, MIR424	457	17	19462	12.5254	0.298084	0.00447902	0.00363525
GOTERM_BP_DIRECT	GO:1900239~regulation of phenotypic switching	3	0.201478	0.00318546	MIR145, MIR143, MIR199B	457	4	19462	31.9398	0.868977	0.0211369	0.017155
GOTERM_BP_DIRECT	GO:1900149~positive regulation of Schwann cell migration	2	0.134318	0.0686602	MIR222, MIR221	457	3	19462	28.391	1	0.255769	0.207587
GOTERM_BP_DIRECT	GO:1900131~negative regulation of lipid binding	2	0.134318	0.0686602	MIR27B, MIR27A	457	3	19462	28.391	1	0.255769	0.207587
GOTERM_BP_DIRECT	GO:1900087~positive regulation of G1/S transition of mitotic cell cycle	11	0.738751	2.4437e-07	MIR214, MIR519D, MIR208A, MIR222, MIR221, MIR495, MIR520H, MIR372, MIR515-1, MIR520A, MIR29A	457	51	19462	9.18531	0.000155652	3.4592e-06	2.80754e-06
GOTERM_BP_DIRECT	GO:1900077~negative regulation of cellular response to insulin stimulus	2	0.134318	0.0904851	MIR15B, MIR195	457	4	19462	21.2932	1	0.320217	0.259893
GOTERM_BP_DIRECT	GO:1900039~positive regulation of cellular response to hypoxia	2	0.134318	0.0904851	MIR145, MIR21	457	4	19462	21.2932	1	0.320217	0.259893
GOTERM_BP_DIRECT	GO:1900016~negative regulation of cytokine production involved in inflammatory response	14	0.940228	7.44287e-12	MIR26A1, MIR146A, MIR98, MIR338, MIR203A, MIR378A, MIR93, MIR125A, MIR136, MIR16-1, MIR222, MIR221, MIR140, MIR129-1	457	42	19462	14.1955	4.74108e-09	1.97546e-10	1.60332e-10
GOTERM_BP_DIRECT	GO:0098586~cellular response to virus	7	0.470114	0.0242385	MIR29B1, MIR130A, MIR146A, MIR21, MIR758, MIR30C1, MIR302A	457	95	19462	3.13795	1	0.113529	0.0921419
GOTERM_BP_DIRECT	GO:0090370~negative regulation of cholesterol efflux	17	1.14171	3.89534e-21	MIR19B1, MIR33B, MIR33A, MIR26A1, MIR130B, MIR9-1, MIR27B, MIR27A, MIR301B, MIR758, MIR613, MIR206, MIR148A, MIR302A, MIR145, MIR144, MIR128-1	457	24	19462	30.1654	2.48133e-18	2.06778e-19	1.67824e-19
GOTERM_BP_DIRECT	GO:0090272~negative regulation of fibroblast growth factor production	3	0.201478	0.00522685	MIR152, MIR195, MIR205	457	5	19462	25.5519	0.9645	0.0317096	0.025736
GOTERM_BP_DIRECT	GO:0090051~negative regulation of cell migration involved in sprouting angiogenesis	28	1.88046	2.10158e-33	MIR20A, MIR146A, MIR206, MIR503, MIR205, MIR424, MIR149, MIR410, MIR16-1, MIR497, MIR495, MIR494, MIR329-1, MIR193A, MIR19B1, MIR26A1, MIR15A, MIR22, MIR29C, MIR200C, MIR885, MIR221, MIR188, MIR196A1, MIR483, MIR199A1, MIR361, MIR2355	457	44	19462	27.1005	1.33871e-30	2.67742e-31	2.17304e-31
GOTERM_BP_DIRECT	GO:0090050~positive regulation of cell migration involved in sprouting angiogenesis	14	0.940228	4.99925e-13	MIR10B, MIR10A, MIR23A, MIR487B, MIR27B, MIR146A, MIR27A, MIR31, MIR126, MIRLET7F1, MIR132, MIR296, MIR101-1, MIR150	457	35	19462	17.0346	3.18458e-10	1.38458e-11	1.12375e-11
GOTERM_BP_DIRECT	GO:0071901~negative regulation of protein serine/threonine kinase activity	3	0.201478	0.0590828	MIR24-1, MIR20A, MIR34A	457	17	19462	7.51525	1	0.230894	0.187397
GOTERM_BP_DIRECT	GO:0071456~cellular response to hypoxia	9	0.604433	0.0137265	MIR214, MIR126, MIR20A, MIR17, MIR34A, MIR140, MIR146A, MIR106B, MIR448	457	134	19462	2.86028	0.99985	0.0687454	0.055795
GOTERM_BP_DIRECT	GO:0071404~cellular response to low-density lipoprotein particle stimulus	4	0.268637	0.0179477	MIR92A1, MIR758, MIR302A, MIR4286	457	24	19462	7.09774	0.99999	0.086611	0.070295
GOTERM_BP_DIRECT	GO:0071397~cellular response to cholesterol	3	0.201478	0.0858636	MIR185, MIR182, MIR96	457	21	19462	6.08378	1	0.31434	0.255123
GOTERM_BP_DIRECT	GO:0071333~cellular response to glucose stimulus	9	0.604433	0.000436912	MIR16-1, MIR320E, MIR15A, MIR146A, MIRLET7G, MIR320D1, MIR320C1, MIR320B1, MIR337	457	77	19462	4.97764	0.242986	0.00356811	0.00289594
GOTERM_BP_DIRECT	GO:0071230~cellular response to amino acid stimulus	7	0.470114	0.00381173	MIR224, MIR455, MIR762, MIR421, MIR342, MIR95, MIR545	457	64	19462	4.65789	0.912202	0.0250317	0.0203161
GOTERM_BP_DIRECT	GO:0071222~cellular response to lipopolysaccharide	13	0.873069	0.00253303	MIR20A, MIR17, MIR146A, MIR21, MIR766, MIR224, MIR433, MIR223, MIR342, MIR6869, MIR187, MIR140, MIR128-1	457	198	19462	2.79608	0.801226	0.0183357	0.0148815
GOTERM_BP_DIRECT	GO:0070374~positive regulation of ERK1 and ERK2 cascade	10	0.671592	0.0924122	MIR24-1, MIR126, MIR519D, MIR222, MIR221, MIR23A, MIR27B, MIR27A, MIR21, MIRLET7B	457	230	19462	1.85158	1	0.323849	0.262841
GOTERM_BP_DIRECT	GO:0070373~negative regulation of ERK1 and ERK2 cascade	9	0.604433	0.000785265	MIR133A1, MIR221, MIR185, MIR21, MIR133B, MIR200C, MIR503, MIR205, MIR424	457	84	19462	4.56283	0.393718	0.00617548	0.00501213
GOTERM_BP_DIRECT	GO:0070328~triglyceride homeostasis	4	0.268637	0.0516013	MIR379, MIR208A, MIR33A, MIR34A	457	36	19462	4.73183	1	0.204162	0.165701
GOTERM_BP_DIRECT	GO:0070104~negative regulation of interleukin-6-mediated signaling pathway	8	0.537273	4.18238e-10	MIR99A, MIR125B1, MIR26A1, MIR98, MIRLET7E, MIRLET7C, MIRLET7A1, MIR125A	457	10	19462	34.0691	2.66417e-07	8.88058e-09	7.20763e-09
GOTERM_BP_DIRECT	GO:0061766~positive regulation of lung blood pressure	2	0.134318	0.0463127	MIR199A1, MIR27B	457	2	19462	42.5864	1	0.184383	0.149648
GOTERM_BP_DIRECT	GO:0061754~negative regulation of circulating fibrinogen levels	4	0.268637	5.02281e-05	MIR29B1, MIR409, MIR29C, MIR29A	457	4	19462	42.5864	0.0314897	0.000499927	0.000405749
GOTERM_BP_DIRECT	GO:0061051~positive regulation of cell growth involved in cardiac muscle cell development	4	0.268637	0.000966165	MIR19B1, MIR208A, MIR199A1, MIR19A	457	9	19462	18.9273	0.459761	0.00741502	0.00601816
GOTERM_BP_DIRECT	GO:0061049~cell growth involved in cardiac muscle cell development	4	0.268637	0.00306766	MIR24-1, MIR23A, MIR199A1, MIR195	457	13	19462	13.1035	0.858733	0.0211369	0.017155
GOTERM_BP_DIRECT	GO:0061044~negative regulation of vascular wound healing	3	0.201478	0.013968	MIR34A, MIR1298, MIR200B	457	8	19462	15.9699	0.999872	0.0687454	0.055795
GOTERM_BP_DIRECT	GO:0060546~negative regulation of necroptotic process	6	0.402955	0.000163963	MIR214, MIR223, MIR221, MIR485, MIR101-1, MIR22	457	23	19462	11.1095	0.0991827	0.00147105	0.00119393
GOTERM_BP_DIRECT	GO:0060392~negative regulation of SMAD protein import into nucleus	9	0.604433	4.51979e-08	MIR885, MIR130A, MIR23A, MIR26B, MIR140, MIR146A, MIR195, MIR27A, MIR205	457	24	19462	15.9699	2.87906e-05	7.38232e-07	5.99162e-07
GOTERM_BP_DIRECT	GO:0060355~positive regulation of cell adhesion molecule production	3	0.201478	0.0106399	MIR144, MIR506, MIR520C	457	7	19462	18.2513	0.998902	0.0566063	0.0459426
GOTERM_BP_DIRECT	GO:0060354~negative regulation of cell adhesion molecule production	9	0.604433	4.7615e-10	MIR20A, MIR222, MIR221, MIR101-1, MIR146A, MIR27B, MIR374A, MIR1298, MIR206	457	15	19462	25.5519	3.03307e-07	9.23919e-09	7.49869e-09
GOTERM_BP_DIRECT	GO:0060291~long-term synaptic potentiation	12	0.80591	3.48579e-07	MIR324, MIR433, MIR421, MIR541, MIR342, MIR320E, MIR320D1, MIR95, MIR320C1, MIR320B1, MIR337, MIR545	457	66	19462	7.74299	0.00022202	4.82707e-06	3.91773e-06
GOTERM_BP_DIRECT	GO:0060045~positive regulation of cardiac muscle cell proliferation	7	0.470114	7.16666e-05	MIR19B1, MIR222, MIR199A1, MIR590, MIR509-1, MIR548C, MIR204	457	31	19462	9.61629	0.0446268	0.000681367	0.000553009
GOTERM_BP_DIRECT	GO:0060044~negative regulation of cardiac muscle cell proliferation	5	0.335796	0.000701053	MIR1-1, MIR873, MIR199A1, MIR200B, MIR199B	457	18	19462	11.8296	0.360282	0.00558213	0.00453055
GOTERM_BP_DIRECT	GO:0051898~negative regulation of protein kinase B signaling	15	1.00739	4.7864e-10	MIR29B1, MIR20A, MIR34C, MIR34B, MIR34A, MIR146A, MIR29C, MIR520D, MIR29A, MIR200C, MIR206, MIRLET7F1, MIR379, MIR145, MIR342	457	68	19462	9.39407	3.04893e-07	9.23919e-09	7.49869e-09
GOTERM_BP_DIRECT	GO:0051055~negative regulation of lipid biosynthetic process	3	0.201478	0.0176828	MIR1-1, MIR9-1, MIR206	457	9	19462	14.1955	0.999988	0.0859845	0.0697865
GOTERM_BP_DIRECT	GO:0051001~negative regulation of nitric-oxide synthase activity	4	0.268637	0.00306766	MIR212, MIR132, MIR26A1, MIR27B	457	13	19462	13.1035	0.858733	0.0211369	0.017155
GOTERM_BP_DIRECT	GO:0050728~negative regulation of inflammatory response	30	2.01478	9.66031e-19	MIR20A, MIR146A, MIR31, MIR920, MIR205, MIR766, MIR204, MIR149, MIR30C2, MIR16-1, MIR590, MIR181A2, MIR4286, MIR181C, MIR15B, MIR15A, MIRLET7G, MIR19A, MIR126, MIR92A1, MIR488, MIR223, MIR222, MIR145, MIR221, MIR187, MIR142, MIR199A1, MIR141, MIR181B1	457	149	19462	8.57445	6.15362e-16	4.10241e-17	3.32959e-17
GOTERM_BP_DIRECT	GO:0048680~positive regulation of axon regeneration	3	0.201478	0.0360222	MIR222, MIR431, MIR221	457	13	19462	9.82764	1	0.166277	0.134953
GOTERM_BP_DIRECT	GO:0046627~negative regulation of insulin receptor signaling pathway	4	0.268637	0.0749937	MIR15B, MIR195, MIR1271, MIR107	457	42	19462	4.05585	1	0.276133	0.224114
GOTERM_BP_DIRECT	GO:0045930~negative regulation of mitotic cell cycle	5	0.335796	0.00503034	MIR16-1, MIR134, MIR15B, MIR195, MIR21	457	30	19462	7.09774	0.959741	0.031415	0.0254969
GOTERM_BP_DIRECT	GO:0045766~positive regulation of angiogenesis	19	1.27602	7.37342e-08	MIR30A, MIR20A, MIR99B, MIR130A, MIR27B, MIR21, MIR1908, MIR199B, MIR29A, MIRLET7G, MIR31, MIRLET7B, MIR378A, MIR126, MIR210, MIR132, MIR143, MIR199A1, MIR181B1	457	166	19462	4.87435	4.69676e-05	1.14558e-06	9.29771e-07
GOTERM_BP_DIRECT	GO:0045719~negative regulation of glycogen biosynthetic process	3	0.201478	0.0217645	MIR15B, MIR195, MIR1271	457	10	19462	12.7759	0.999999	0.102696	0.0833499
GOTERM_BP_DIRECT	GO:0045717~negative regulation of fatty acid biosynthetic process	5	0.335796	0.00129699	MIR548P, MIR33A, MIR342, MIR185, MIR30C1	457	21	19462	10.1396	0.562519	0.00983554	0.00798269
GOTERM_BP_DIRECT	GO:0045669~positive regulation of osteoblast differentiation	7	0.470114	0.00879911	MIR20B, MIR548D1, MIR20A, MIR210, MIR27A, MIR21, MIR200C	457	76	19462	3.92243	0.996411	0.0496021	0.0402579
GOTERM_BP_DIRECT	GO:0045668~negative regulation of osteoblast differentiation	15	1.00739	3.88309e-10	MIR30B, MIR17, MIR9-1, MIR98, MIR18A, MIR106A, MIR205, MIR93, MIR24-1, MIR214, MIR665, MIR208A, MIR100, MIR125B1, MIR140	457	67	19462	9.53428	2.47353e-07	8.5294e-09	6.92261e-09
GOTERM_BP_DIRECT	GO:0045603~positive regulation of endothelial cell differentiation	7	0.470114	2.33987e-06	MIR99B, MIR181B1, MIR150, MIR21, MIR199B, MIR200C, MIR181A2	457	18	19462	16.5614	0.00148939	2.81226e-05	2.28248e-05
GOTERM_BP_DIRECT	GO:0045599~negative regulation of fat cell differentiation	6	0.402955	0.0140297	MIR548D1, MIR483, MIR27B, MIR27A, MIR107, MIR448	457	61	19462	4.18883	0.999877	0.0687454	0.055795
GOTERM_BP_DIRECT	GO:0045541~negative regulation of cholesterol biosynthetic process	5	0.335796	5.58401e-05	MIR548P, MIR342, MIR185, MIR98, MIR30C1	457	10	19462	21.2932	0.0349459	0.000547233	0.000444143
GOTERM_BP_DIRECT	GO:0045019~negative regulation of nitric oxide biosynthetic process	4	0.268637	0.00802464	MIR92A1, MIR212, MIR132, MIR199A1	457	18	19462	9.46365	0.994097	0.0456402	0.0370423
GOTERM_BP_DIRECT	GO:0044663~establishment or maintenance of cell type involved in phenotypic switching	2	0.134318	0.0463127	MIR145, MIR143	457	2	19462	42.5864	1	0.184383	0.149648
GOTERM_BP_DIRECT	GO:0044030~regulation of DNA methylation	3	0.201478	0.0930365	MIR29B1, MIR29C, MIR29A	457	22	19462	5.80724	1	0.323849	0.262841
GOTERM_BP_DIRECT	GO:0043537~negative regulation of blood vessel endothelial cell migration	16	1.07455	6.5786e-15	MIR193A, MIR10A, MIR15B, MIR200B, MIR505, MIR133B, MIR503, MIR424, MIR204, MIR24-1, MIR92A1, MIR212, MIR132, MIR101-1, MIR152, MIR129-1	457	40	19462	17.0346	4.17255e-12	2.20556e-13	1.79007e-13
GOTERM_BP_DIRECT	GO:0043536~positive regulation of blood vessel endothelial cell migration	9	0.604433	1.65809e-05	MIR126, MIR30A, MIR210, MIR221, MIR342, MIR143, MIR939, MIR200A, MIR31	457	49	19462	7.822	0.0105065	0.000185298	0.000150391
GOTERM_BP_DIRECT	GO:0043433~negative regulation of sequence-specific DNA binding transcription factor activity	11	0.738751	5.86078e-05	MIR1-1, MIR144, MIR26A1, MIR199A1, MIR101-1, MIR9-1, MIR892B, MIR508, MIR133B, MIR613, MIR128-1	457	92	19462	5.09186	0.0366459	0.000565654	0.000459094
GOTERM_BP_DIRECT	GO:0043124~negative regulation of I-kappaB kinase/NF-kappaB signaling	5	0.335796	0.0420396	MIR497, MIR16-1, MIR15B, MIR15A, MIR195	457	56	19462	3.80236	1	0.184383	0.149648
GOTERM_BP_DIRECT	GO:0043065~positive regulation of apoptotic process	16	1.07455	0.0136486	MIR29B1, MIR23A, MIR15B, MIR15A, MIR146A, MIR27A, MIR29C, MIR451A, MIR21, MIR200B, MIR29A, MIR204, MIR92A1, MIR16-1, MIR221, MIR195	457	337	19462	2.02191	0.999842	0.0687454	0.055795
GOTERM_BP_DIRECT	GO:0042985~negative regulation of amyloid precursor protein biosynthetic process	13	0.873069	2.48559e-15	MIR20A, MIR17, MIR153-1, MIR520C, MIR31, MIR106A, MIR323A, MIR644A, MIR147A, MIR455, MIR298, MIR144, MIR101-1	457	20	19462	27.6812	1.55587e-12	9.31365e-14	7.55912e-14
GOTERM_BP_DIRECT	GO:0042632~cholesterol homeostasis	14	0.940228	1.32487e-06	MIR19B1, MIR33B, MIR34A, MIR27B, MIR30C1, MIR148A, MIR302A, MIR208A, MIR144, MIR132, MIR185, MIR590, MIR182, MIR128-1	457	107	19462	5.57206	0.000843589	1.68789e-05	1.36992e-05
GOTERM_BP_DIRECT	GO:0040037~negative regulation of fibroblast growth factor receptor signaling pathway	6	0.402955	0.000130823	MIR1-1, MIR16-1, MIR573, MIR503, MIR424, MIR149	457	22	19462	11.6145	0.0799612	0.00119048	0.000966218
GOTERM_BP_DIRECT	GO:0038061~NIK/NF-kappaB signaling	6	0.402955	0.00990077	MIR130A, MIR125B1, MIR146A, MIR27B, MIR27A, MIR329-1	457	56	19462	4.56283	0.998233	0.0548416	0.0445104
GOTERM_BP_DIRECT	GO:0035924~cellular response to vascular endothelial growth factor stimulus	5	0.335796	0.00791025	MIR20A, MIR196A1, MIR23A, MIR27B, MIR27A	457	34	19462	6.26271	0.993647	0.0453948	0.0368432
GOTERM_BP_DIRECT	GO:0035279~mRNA cleavage involved in gene silencing by miRNA	61	4.09671	2.32565e-92	MIR30B, MIR130A, MIR26B, MIR146A, MIR98, MIR663A, MIR18A, MIR96, MIR625, MIR106A, MIR93, MIR149, MIR1-1, MIR195, MIR192, MIR191, MIR181A2, MIR486-1, MIR23A, MIR9-1, MIR27A, MIRLET7E, MIRLET7B, MIR125A, MIR885, MIR133A1, MIR564, MIR562, MIR485, MIR103B1, MIR128-1, MIR20A, MIR608, MIR302C, MIR520C, MIR206, MIR326, MIRLET7A1, MIR302A, MIR214, MIR517A, MIR212, MIR517C, MIR497, MIR210, MIR373, MIR491,…	457	66	19462	39.3602	1.48144e-89	4.93812e-90	4.00786e-90
GOTERM_BP_DIRECT	GO:0035278~miRNA mediated inhibition of translation	72	4.83546	1.0762e-95	MIR6086, MIR29B1, MIR10B, MIR17, MIR26B, MIR146A, MIR98, MIR96, MIR106A, MIR503, MIR106B, MIR107, MIR1-1, MIR208A, MIR590, MIR1271, MIR181A2, MIR181C, MIR28, MIR15B, MIR9-1, MIR15A, MIR27B, MIR27A, MIRLET7I, MIR21, MIR133B, MIR877, MIR126, MIR483, MIR101-1, MIR181B1, MIR181D, MIR128-1, MIR20A, MIR520C, MIR31, MIR148A, MIR205, MIR378A, MIR148B, MIR204, MIRLET7A1, MIR379, MIR212, MIR134, MIR16-1, M…	457	97	19462	31.6105	6.85538e-93	3.42769e-93	2.78197e-93
GOTERM_BP_DIRECT	GO:0035195~gene silencing by miRNA	439	29.4829	0	MIR30B, MIR30A, MIR429, MIR668, MIR425, MIR424, MIR1-1, MIR433, MIR554, MIR432, MIR552, MIR671, MIR30E, MIR30D, MIR558, MIR557, MIR1-2, MIR556, MIR324, MIR563, MIR196A1, MIR548AJ2, MIR562, MIR196A2, MIR20B, MIR20A, MIR196B, MIR328, MIR448, MIR206, MIR205, MIR326, MIR204, MIR567, MIR214, MIR335, MIR577, MIR455, MIR576, MIR454, MIR212, MIR575, MIR574, MIR210, MIR331, MIR573, MIR452, MIR330, MIR548D…	457	575	19462	32.5138	0	0	0
GOTERM_BP_DIRECT	GO:0034144~negative regulation of toll-like receptor 4 signaling pathway	5	0.335796	0.000432749	MIR20A, MIR708, MIR140, MIR146A, MIR149	457	16	19462	13.3083	0.240975	0.00356811	0.00289594
GOTERM_BP_DIRECT	GO:0032966~negative regulation of collagen biosynthetic process	4	0.268637	0.00471349	MIR29B1, MIR92A1, MIR218-1, MIR29A	457	15	19462	11.3564	0.950688	0.0297277	0.0241275
GOTERM_BP_DIRECT	GO:0032769~negative regulation of monooxygenase activity	3	0.201478	0.00318546	MIR130B, MIR27B, MIR378A	457	4	19462	31.9398	0.868977	0.0211369	0.017155
GOTERM_BP_DIRECT	GO:0032720~negative regulation of tumor necrosis factor production	16	1.07455	5.5419e-10	MIR130A, MIR708, MIR98, MIR920, MIR204, MIR149, MIR488, MIR105-1, MIR6869, MIR132, MIR125B1, MIR101-1, MIR185, MIR140, MIR195, MIR181A2	457	81	19462	8.41213	3.53019e-07	1.03829e-08	8.42694e-09
GOTERM_BP_DIRECT	GO:0032717~negative regulation of interleukin-8 production	19	1.27602	1.25542e-19	MIR302D, MIR146A, MIR302C, MIR506, MIR98, MIR520C, MIR106A, MIR106B, MIR920, MIR203A, MIR766, MIRLET7C, MIR93, MIR204, MIR488, MIR100, MIR132, MIR129-1, MIR181A2	457	39	19462	20.7472	7.99703e-17	6.15156e-18	4.99271e-18
GOTERM_BP_DIRECT	GO:0032715~negative regulation of interleukin-6 production	19	1.27602	3.22429e-14	MIR19B1, MIR26A1, MIR708, MIR365A, MIR146A, MIR98, MIR19A, MIR206, MIR338, MIR766, MIR204, MIR149, MIR105-1, MIR6869, MIR132, MIR101-1, MIR140, MIR195, MIR181A2	457	71	19462	11.3964	2.05091e-11	9.78033e-13	7.93788e-13
GOTERM_BP_DIRECT	GO:0032705~negative regulation of interleukin-21 production	5	0.335796	1.45995e-06	MIR222, MIR221, MIR21, MIR192, MIR215	457	5	19462	42.5864	0.000929556	1.8235e-05	1.47999e-05
GOTERM_BP_DIRECT	GO:0032700~negative regulation of interleukin-17 production	7	0.470114	1.15178e-05	MIRLET7F1, MIR136, MIR20A, MIR181C, MIR26A1, MIR383, MIR146B	457	23	19462	12.9611	0.00731005	0.000131015	0.000106334
GOTERM_BP_DIRECT	GO:0032699~negative regulation of interleukin-16 production	2	0.134318	0.0463127	MIR145, MIR125A	457	2	19462	42.5864	1	0.184383	0.149648
GOTERM_BP_DIRECT	GO:0032693~negative regulation of interleukin-10 production	4	0.268637	0.0200479	MIR194-1, MIR98, MIR106A, MIRLET7C	457	25	19462	6.81383	0.999998	0.0960188	0.0779305
GOTERM_BP_DIRECT	GO:0032691~negative regulation of interleukin-1 beta production	13	0.873069	4.48175e-10	MIR708, MIR27B, MIR98, MIR877, MIR920, MIR766, MIR204, MIR488, MIR132, MIR101-1, MIR195, MIR181D, MIR181A2	457	46	19462	12.0353	2.85488e-07	9.20928e-09	7.47441e-09
GOTERM_BP_DIRECT	GO:0032690~negative regulation of interleukin-1 alpha production	3	0.201478	0.00522685	MIR181C, MIR142, MIR181A2	457	5	19462	25.5519	0.9645	0.0317096	0.025736
GOTERM_BP_DIRECT	GO:0032682~negative regulation of chemokine production	7	0.470114	6.69749e-07	MIR214, MIR17, MIR34A, MIR26B, MIR140, MIR590, MIR106A	457	15	19462	19.8737	0.00042654	8.88813e-06	7.21376e-06
GOTERM_BP_DIRECT	GO:0032410~negative regulation of transporter activity	19	1.27602	3.81457e-25	MIR33B, MIR17, MIR34B, MIR33A, MIR9-1, MIR508, MIR451A, MIR133B, MIR613, MIR326, MIR93, MIR1-1, MIR873, MIR133A1, MIR495, MIR186, MIR185, MIR128-1, MIR129-1	457	24	19462	33.7143	2.42988e-22	3.47126e-23	2.81733e-23
GOTERM_BP_DIRECT	GO:0032088~negative regulation of NF-kappaB transcription factor activity	6	0.402955	0.0699751	MIR16-1, MIR140, MIR15A, MIR27A, MIR21, MIR30C2	457	94	19462	2.71828	1	0.259152	0.210332
GOTERM_BP_DIRECT	GO:0031393~negative regulation of prostaglandin biosynthetic process	3	0.201478	0.00522685	MIR132, MIR766, MIR204	457	5	19462	25.5519	0.9645	0.0317096	0.025736
GOTERM_BP_DIRECT	GO:0031327~negative regulation of cellular biosynthetic process	2	0.134318	0.0463127	MIR506, MIR520C	457	2	19462	42.5864	1	0.184383	0.149648
GOTERM_BP_DIRECT	GO:0030949~positive regulation of vascular endothelial growth factor receptor signaling pathway	4	0.268637	0.00936582	MIR10B, MIR10A, MIR1224, MIR296	457	19	19462	8.96556	0.997507	0.0523336	0.0424748
GOTERM_BP_DIRECT	GO:0030514~negative regulation of BMP signaling pathway	12	0.80591	7.47964e-07	MIR214, MIR885, MIR20A, MIR210, MIR100, MIR125B1, MIR26A1, MIR195, MIR302C, MIR98, MIR106A, MIR93	457	71	19462	7.19771	0.00047634	9.72353e-06	7.89178e-06
GOTERM_BP_DIRECT	GO:0030512~negative regulation of transforming growth factor beta receptor signaling pathway	19	1.27602	1.6438e-10	MIR29B1, MIR20A, MIR17, MIR15B, MIR9-1, MIR27B, MIR98, MIR520C, MIRLET7G, MIR18A, MIR93, MIRLET7F1, MIR564, MIR497, MIR342, MIR373, MIR361, MIR140, MIR181A2	457	114	19462	7.09774	1.0471e-07	4.0273e-09	3.26862e-09
GOTERM_BP_DIRECT	GO:0030336~negative regulation of cell migration	37	2.48489	6.88069e-23	MIR29B1, MIR451A, MIR520D, MIR31, MIR205, MIR93, MIR204, MIR149, MIR30C2, MIR214, MIR335, MIR1-1, MIR212, MIR493, MIR491, MIR92B, MIR3173, MIR218-1, MIR26A1, MIR9-1, MIR892B, MIR29C, MIR21, MIR133B, MIR29A, MIRLET7G, MIR338, MIR126, MIR885, MIR24-1, MIR588, MIR543, MIR224, MIR133A1, MIR145, MIR185, MIR128-1	457	186	19462	8.47149	4.383e-20	4.383e-21	3.55732e-21
GOTERM_BP_DIRECT	GO:0030335~positive regulation of cell migration	15	1.00739	0.00434089	MIR29B1, MIR1290, MIR10A, MIR151A, MIR21, MIR29A, MIR519D, MIR208A, MIR210, MIR296, MIR181B1, MIR590, MIR182, MIR181D, MIR181A2	457	267	19462	2.3925	0.937411	0.0279308	0.0226691
GOTERM_BP_DIRECT	GO:0016525~negative regulation of angiogenesis	31	2.08193	8.35262e-22	MIR30B, MIR20B, MIR10A, MIR34A, MIR146A, MIR505, MIR503, MIR106B, MIR205, MIR424, MIR214, MIR212, MIR16-1, MIR193A, MIR939, MIR15B, MIR15A, MIR29C, MIR21, MIR200B, MIR29A, MIR125A, MIR885, MIR92A1, MIR24-1, MIR222, MIR145, MIR143, MIR125B1, MIR361, MIR185	457	128	19462	10.3139	5.32062e-19	4.83693e-20	3.92573e-20
GOTERM_MF_DIRECT	GO:1990715~mRNA CDS binding	2	0.134318	0.0530872	MIR485, MIR31	258	4	18976	36.7752	0.279125	0.106174	0.0707829
GOTERM_BP_DIRECT	GO:0010989~negative regulation of low-density lipoprotein particle clearance	7	0.470114	6.69749e-07	MIR133A1, MIR17, MIR199A1, MIR185, MIR27B, MIR27A, MIR148A	457	15	19462	19.8737	0.00042654	8.88813e-06	7.21376e-06
GOTERM_BP_DIRECT	GO:0010987~negative regulation of high-density lipoprotein particle clearance	3	0.201478	0.00318546	MIR223, MIR185, MIR96	457	4	19462	31.9398	0.868977	0.0211369	0.017155
GOTERM_BP_DIRECT	GO:0010985~negative regulation of lipoprotein particle clearance	2	0.134318	0.0463127	MIR128-1, MIR148A	457	2	19462	42.5864	1	0.184383	0.149648
GOTERM_BP_DIRECT	GO:0010983~positive regulation of high-density lipoprotein particle clearance	4	0.268637	0.000416926	MIR33B, MIR33A, MIR144, MIR302A	457	7	19462	24.3351	0.233283	0.00354109	0.00287401
GOTERM_BP_DIRECT	GO:0010831~positive regulation of myotube differentiation	4	0.268637	0.00471349	MIR1-1, MIR133A1, MIR133B, MIR206	457	15	19462	11.3564	0.950688	0.0297277	0.0241275
GOTERM_BP_DIRECT	GO:0010719~negative regulation of epithelial to mesenchymal transition	8	0.537273	3.53475e-05	MIR29B1, MIR379, MIR145, MIR573, MIR144, MIR130A, MIR590, MIR149	457	40	19462	8.51729	0.0222651	0.000388213	0.00031508
GOTERM_BP_DIRECT	GO:0010667~negative regulation of cardiac muscle cell apoptotic process	10	0.671592	6.13249e-08	MIR24-1, MIR19B1, MIR20A, MIR133A1, MIR145, MIR199A1, MIR21, MIR19A, MIR106B, MIR30E	457	34	19462	12.5254	3.90632e-05	9.766e-07	7.92625e-07
GOTERM_BP_DIRECT	GO:0010666~positive regulation of cardiac muscle cell apoptotic process	4	0.268637	0.0108299	MIR16-1, MIR17, MIR34A, MIR195	457	20	19462	8.51729	0.999028	0.0570134	0.0462731
GOTERM_BP_DIRECT	GO:0010629~negative regulation of gene expression	53	3.55944	7.3802e-29	MIR29B1, MIR17, MIR34A, MIR708, MIR146A, MIR98, MIR506, MIR106A, MIR106B, MIR93, MIR155, MIR181A2, MIR99B, MIR9-1, MIR27B, MIR27A, MIRLET7I, MIR21, MIR19A, MIR125A, MIR885, MIR101-1, MIR128-1, MIR1262, MIR20A, MIR451A, MIR520C, MIR206, MIR548C, MIR205, MIR30C2, MIR214, MIR212, MIR573, MIR132, MIR494, MIR515-1, MIR19B1, MIR33A, MIR29C, MIR200B, MIR29A, MIR338, MIR92A1, MIR144, MIR100, MIR125B1, MI…	457	319	19462	7.07549	4.70119e-26	7.83532e-27	6.35928e-27
GOTERM_BP_DIRECT	GO:0010628~positive regulation of gene expression	35	2.35057	7.60037e-08	MIR30B, MIR29B1, MIR20B, MIR17, MIR130A, MIR34A, MIR146A, MIR506, MIR520C, MIR769, MIR106A, MIR206, MIR548C, MIR205, MIR501, MIR511, MIR212, MIR132, MIR33B, MIR23A, MIR27B, MIR27A, MIR21, MIR29A, MIR125A, MIR92A1, MIR133A1, MIR223, MIR144, MIR1246, MIR101-1, MIR140, MIR183, MIR182, MIR509-1	457	519	19462	2.87192	4.84132e-05	1.15272e-06	9.3557e-07
GOTERM_BP_DIRECT	GO:0010614~negative regulation of cardiac muscle hypertrophy	4	0.268637	0.00680404	MIR1-1, MIR133A1, MIR145, MIR21	457	17	19462	10.0203	0.98708	0.0405063	0.0328756
GOTERM_BP_DIRECT	GO:0010561~negative regulation of glycoprotein biosynthetic process	2	0.134318	0.0463127	MIR144, MIR520C	457	2	19462	42.5864	1	0.184383	0.149648
GOTERM_BP_DIRECT	GO:0010455~positive regulation of cell fate commitment	4	0.268637	0.000242462	MIR1-1, MIR208A, MIR133A1, MIR206	457	6	19462	28.391	0.143128	0.00214512	0.00174101
GOTERM_BP_DIRECT	GO:0008285~negative regulation of cell proliferation	27	1.8133	3.82531e-05	MIR29B1, MIR34C, MIR34B, MIR98, MIR378A, MIR93, MIR204, MIR30C2, MIR214, MIR335, MIR16-1, MIR195, MIR218-1, MIR23A, MIR486-1, MIR26A1, MIR15B, MIR9-1, MIR892B, MIR15A, MIR29C, MIR21, MIR133B, MIR29A, MIR24-1, MIR133A1, MIR221	457	462	19462	2.48882	0.0240732	0.000406419	0.000329856
GOTERM_BP_DIRECT	GO:0002862~negative regulation of inflammatory response to antigenic stimulus	4	0.268637	0.0447365	MIR19B1, MIR105-1, MIR6869, MIR19A	457	34	19462	5.01017	1	0.184383	0.149648
GOTERM_BP_DIRECT	GO:0001960~negative regulation of cytokine-mediated signaling pathway	4	0.268637	0.00240123	MIR29B1, MIR21, MIR520C, MIR125A	457	12	19462	14.1955	0.783772	0.0175814	0.0142694
GOTERM_BP_DIRECT	GO:0001953~negative regulation of cell-matrix adhesion	3	0.201478	0.0930365	MIR939, MIR29C, MIR192	457	22	19462	5.80724	1	0.323849	0.262841
GOTERM_BP_DIRECT	GO:0001937~negative regulation of endothelial cell proliferation	7	0.470114	0.000271063	MIR16-1, MIR146A, MIR22, MIR21, MIR503, MIR205, MIR424	457	39	19462	7.64372	0.158602	0.00236531	0.00191972
GOTERM_BP_DIRECT	GO:0001818~negative regulation of cytokine production	5	0.335796	0.0117026	MIR155, MIR210, MIR98, MIR200C, MIR93	457	38	19462	5.60348	0.999446	0.0611029	0.0495921
